# Genome-wide analysis of PTR/POT transporters in *Candida* species and their functional characterization in the newly emerged pathogen *Candida auris*

**DOI:** 10.1101/2022.03.14.484144

**Authors:** Rosy Khatoon, Suman Sharma, Rajendra Prasad, Andrew M. Lynn, Amresh Prakash, Atanu Banerjee

## Abstract

The PTR or proton-dependent oligopeptide transporter (POT) family exploits the inwardly directed proton motive force to facilitate the cellular uptake of di- and tripeptides. Interestingly, representatives from the family have shown efficacy in delivering peptide-based antifungal derivatives in certain *Candida* species. Given the increased incidences of fungal infections by *Candida* species and the associated escalating orders of resistance against frontline antifungals, peptide derivatives are attractive therapeutic options. In that direction, the identification and characterization of PTR transporters serve as an essential first step in the translation of peptide-based antifungals as next-gen therapeutics. Herein, we present a genome-wide inventory of the PTR transporters in five prominent *Candida* species. Our study identifies 2 PTR transporters each in *C. albicans* and *C. dubliniensis*, 1 in *C. glabrata*, 4 in *C. parapsilosis*, and 3 in *C. auris*. Notably, despite all representatives retaining the conserved features seen in the PTR family, there exist two distinct classes of PTR transporters that differ in terms of their sequence identities and membrane topology. Further, we also evaluated the contribution of each PTR protein of the newly emerged multidrug-resistant *C. auris* in di-/tripeptide uptake. Notably, deletion of the PTR transporters encoded by BNJ08_003830 and BNJ08_005124 led to a marked reduction in the transport capabilities of several tested di-/tripeptides. Besides, BNJ08_005124 deletion also resulted in increased resistance towards the peptide-nucleoside drug Nikkomycin Z, pointing towards its predominant role in the uptake mechanism. Altogether, the study provides an important template for future structure-function investigations of PTR transporters in *Candida* species.
