## Supplementary file 1 for "Genome-wide analysis of PTR/POT transporters in *Candida* species and their functional characterization in the newly emerged pathogen *Candida auris*"

### Sheet: Sheet1
Hit ID	Hit Organism	HSP Number	Hit Description	E-value	Raw Alignment Score	Normalized Alignment Score (bits)	Alignment Length	Identities	Pct Ident	Positives	Pct Pos	Mismatches	Gaps	Query Start	Query End	Hit Start	Hit End
CAGL0G02453g	Candida glabrata CBS138	1	Ortholog(s) have dipeptide transmembrane transporter activity, peptide transmembrane transporter activity, tripeptide transmembrane transporter activity	0	2228	862	602	426	70.8	497	82.6	105	13	1	597	1	594
CPAR2_503540	Candida parapsilosis CDC317	1	PTR2 Ortholog(s) have dipeptide transmembrane transporter activity, peptide transmembrane transporter activity, tripeptide transmembrane transporter activity	0	1820	705	581	346	59.6	446	76.8	135	8	7	580	18	597
Cd36_83780	Candida dubliniensis CD36	1	Ortholog(s) have dipeptide transmembrane transporter activity, peptide transmembrane transporter activity, tripeptide transmembrane transporter activity	0	1796	696	571	338	59.2	438	76.7	133	7	12	580	2	567
C3_03800W_A	Candida albicans SC5314 Assembly 22	1	PTR22 (orf19.6937) Oligopeptide transporter involved in uptake of di-/tripeptides; regulated by Stp2 and Stp3; transcript induced upon phagocytosis by macrophage; repressed by Rim101 at pH 8; flow model biofilm induced	0	1787	692	571	335	58.7	438	76.7	133	7	12	580	2	567
B9J08_005124	Candida auris B8441	1	Has domain(s) with predicted transmembrane transporter activity, role in transmembrane transport and membrane localization	0	1777	689	557	344	61.8	429	77	128	12	32	578	4	558
B9J08_004188	Candida auris B8441	1	Ortholog(s) have dipeptide transmembrane transporter activity, peptide transmembrane transporter activity, tripeptide transmembrane transporter activity	0	1777	689	543	337	62.1	423	77.9	120	9	47	580	39	581
B9J08_003830	Candida auris B8441	1	Has domain(s) with predicted transmembrane transporter activity, role in transmembrane transport and membrane localization	0	1755	680	584	338	57.9	432	74	152	14	24	601	4	579
CPAR2_800760	Candida parapsilosis CDC317	1	Has domain(s) with predicted transmembrane transporter activity, role in oligopeptide transport, transmembrane transport and membrane localization	2e-78	744	291	623	211	33.9	313	50.2	310	60	24	597	15	626
CPAR2_804430	Candida parapsilosis CDC317	1	Has domain(s) with predicted transmembrane transporter activity, role in oligopeptide transport, transmembrane transport and membrane localization	1e-72	694	271	615	195	31.7	310	50.4	305	55	25	596	29	631
CPAR2_804220	Candida parapsilosis CDC317	1	Has domain(s) with predicted transmembrane transporter activity, role in oligopeptide transport, transmembrane transport and membrane localization	5e-72	690	270	615	194	31.5	309	50.2	306	55	25	596	29	631
Cd36_26850	Candida dubliniensis CD36	1	Putative oligopeptide transporter; induced during chlamydospore formation in both C. albicans and C. dubliniensis	9e-69	661	259	593	168	28.3	285	48.1	308	42	9	563	3	591
CR_01830C_A	Candida albicans SC5314 Assembly 22	1	PTR2 (orf19.2583) Oligopeptide transporter involved in uptake of di-/tripeptides; highly induced during chlamydospore formation in both C. albicans and C. dubliniensis	2e-64	625	245	594	169	28.6	287	48.3	307	44	9	563	3	591
